# Cell cycle controls pathogenic processes and mycotoxin production in *Fusarium graminearum*

**DOI:** 10.1101/2025.05.01.651613

**Authors:** Thomas Svoboda, Csanad Zsiros, Florian Kastner, Michael Sulyok, Joseph Strauss

**Affiliations:** Institute of Microbial Genetics, Department of Agricultural Sciences, BOKU University Vienna, Campus Tulln, Konrad Lorenz Strasse 24, 3430, Tulln an der Donau, Austria; Institute of Bioanalytics and Agro-Metabolomics Department of Agrobiotechnology (IFA-Tulln) University of Natural Resources and Life Sciences, Vienna, Konrad Lorenz Straße 20, 3430 Tulln, Austria

## Abstract

RAS proteins control the cell cycle in all eukaryotes and lead to cancer in mammals when mutated to permanent activity. We previously isolated a spontaneous mutant of the major cereal pathogen *Fusarium graminearum* with a permanently active RAS allele due to a mutation in the nucleotide exchange factor GAP that is needed to inactivate RAS (Ras-GAP). In this study we evaluate the impact of a Ras-GAP deletion in F. *graminearum* on the phenotype and the transcriptomes of the pathogen and the host plant during infection. The mutant showed an altered secondary metabolite profile and significantly reduced virulence on wheat. The associated fungal transcriptome revealed that the mutant is unable to enter the pathogenic state and consequently, mutant cells do not switch from a saprophytic to a pathogenic program. While the wild type reprogrammed the expression of 953 genes during this switch, only six genes were significantly changed in the mutant. Genes most affected are involved in cell cycle control, response to nitrogen limitation and pathogenesis. Also, the plant responded differently and only mildly to the presence of the continuously proliferating, but avirulent fungal strain. Our data for the first time demonstrate that downregulation of the cell cycle is necessary for the production of virulence factors and pathogenicity in *F. graminearum*.
