## Supplementary FIle 2 for "Cell cycle controls pathogenic processes and mycotoxin production in *Fusarium graminearum*"

### Sheet: Tabelle1
category	subcategory	ID	Description	GeneRatio	BgRatio	RichFactor	FoldEnrichment	zScore	pvalue	p.adjust	qvalue	geneID	Count
Metabolism	Amino acid metabolism	fgr00330	Arginine and proline metabolism - Fusarium graminearum	10/192	58/2556	0.172414	2.29526	2.84313	0.00976786	0.296954	0.293046	FGSG_03069/FGSG_05831/FGSG_13871/FGSG_02063/FGSG_03917/FGSG_01141/FGSG_03981/FGSG_06961/FGSG_10121/FGSG_01813	10
Metabolism	Carbohydrate metabolism	fgr00053	Ascorbate and aldarate metabolism - Fusarium graminearum	6/192	26/2556	0.230769	3.07212	3.02596	0.0107294	0.296954	0.293046	FGSG_05831/FGSG_12106/FGSG_03645/FGSG_03816/FGSG_10339/FGSG_08694	6
Metabolism	Global and overview maps	fgr01232	Nucleotide metabolism - Fusarium graminearum	8/192	42/2556	0.190476	2.53571	2.8594	0.0112069	0.296954	0.293046	FGSG_09185/FGSG_07475/FGSG_01561/FGSG_00409/FGSG_05174/FGSG_05323/FGSG_07897/FGSG_11629	8
Genetic Information Processing	Translation	fgr03013	Nucleocytoplasmic transport - Fusarium graminearum	10/192	60/2556	0.166667	2.21875	2.72201	0.0123731	0.296954	0.293046	FGSG_10894/FGSG_09930/FGSG_10280/FGSG_06659/FGSG_05518/FGSG_06845/FGSG_06379/FGSG_01429/FGSG_05858/FGSG_09780	10
Metabolism	Amino acid metabolism	fgr00350	Tyrosine metabolism - Fusarium graminearum	9/192	54/2556	0.166667	2.21875	2.57923	0.0173259	0.307859	0.303808	FGSG_10587/FGSG_04196/FGSG_01285/FGSG_03981/FGSG_02852/FGSG_04510/FGSG_02347/FGSG_11528/FGSG_07057	9
Cellular Processes	Cell growth and death	fgr04111	Cell cycle - yeast - Fusarium graminearum	12/192	83/2556	0.144578	1.9247	2.44034	0.0192412	0.307859	0.303808	FGSG_02497/FGSG_12901/FGSG_07139/FGSG_01920/FGSG_05393/FGSG_05105/FGSG_01910/FGSG_02095/FGSG_01347/FGSG_06311/FGSG_07951/FGSG_06219	12
