## Supplementary Table 1 for "Cell cycle controls pathogenic processes and mycotoxin production in *Fusarium graminearum*"

### Sheet: Suppl. Table 1
Row LabelsMB31:M31	1_wt_1	2_wt_2	3_wt_3	4_M1_1	5_M1_2	6_M1_3	7_M2_1	8_M2_2	9_M2_3	10_mock_1	11_mock_2
Erg Cf [µg/ml]	78.6	61.2	119.9	22.3	16.6	27.3	20.2	25	19	0	0
Erg Ci [µg/ml]	12.6	9.8	19.2	3.6	2.7	4.4	3.2	4	3	0	0
Deoxynivalenol	423.7	412.5	687.4	102.9	63.27	103.8	77.16	99.62	73.08	< LOD	< LOD
DON-3-glucoside	166.5	138	275.5	70.52	27.22	51.5	30.67	64.93	32.22	< LOD	< LOD
15-Acetyldeoxynivalenol	99.87	84.11	181.5	21.21	8.278	14.31	10.31	20.91	9.613	< LOD	< LOD
3-Acetyldeoxynivalenol	4.022	2.68	3.825	1.074	0.8758	1.142	1.177	1.479	0.8766	< LOD	< LOD
Nivalenol	0.9182	0.934	1.167	< LOD	< LOD	< LOD	< LOD	< LOD	< LOD	< LOD	< LOD
Zearalenone	0.3112	0.2717	0.307	< LOD	< LOD	< LOD	< LOD	< LOD	< LOD	< LOD	< LOD
Culmorin	189.8	152.4	319.6	28.28	17.35	26.34	21.8	37.91	23.63	< LOD	< LOD
15-Hydroxyculmorin	595.5	583.7	1052	104.3	45.74	85.68	65.22	133.8	58.33	0.9716	1.171
5-Hydroxyculmorin	366.9	358.5	645.2	68.45	34.38	62.34	40.09	81.41	40.53	< LOD	< LOD
Aurofusarin	9.177	2.628	6.385	7.746	2.662	2.015	< LOD	0.653	< LOD	< LOD	< LOD
Butenolid	530	432.7	956.8	26.23	10.5	19.07	11.4	24.7	12.2	< LOD	< LOD
Chrysogin	7.4	6.843	10.93	3.011	2.344	2.884	2.772	2.634	2.313	< LOD	< LOD
Calonectrin	11450	5508	26370	< LOD	< LOD	< LOD	< LOD	< LOD	< LOD	< LOD	< LOD
Decalonectrin	182100	179200	349100	61220	33990	52610	41390	45920	45150	< LOD	< LOD
