## Supplementary Table 2 for "Cell cycle controls pathogenic processes and mycotoxin production in *Fusarium graminearum*"

### Sheet: Tabelle1
intersect(dsig_dn_M1_2d_4dW,dsig_up_wt_2d_4dW)	"LOC123135745"
intersect(dsig_up_wtM1_4dW,dsig_dn_wtM1_2dW)	"LOC123098147" "LOC732704"
intersect(dsig_up_wtM1_2dW,dsig_up_wtM1_4dW)	"LOC123048723" "LOC123089777" "LOC123185568"
intersect(dsig_dn_wt_2d_4dW,dsig_dn_M1_2d_4dW)	[1] "LOC123048733" "LOC123056414" "LOC123107477" "LOC123124669" "LOC123130829"
	[6] "LOC123137900" "LOC123141569" "LOC123144001" "LOC123190205"
intersect(dsig_up_wtM1_2dW,dsig_dn_wtM1_4dW)	"LOC123135745" "LOC123186820"
intersect(dsig_up_wt_2d_4dW,dsig_up_M1_2d_4dW) – Genes which are upregulated upon infection anyway	[1] "LOC100125699" "LOC100682400" "LOC100682492" "LOC101669855" "LOC101669858"
	[6] "LOC123040386" "LOC123051070" "LOC123057456" "LOC123059138" "LOC123059168"
	[11] "LOC123059340" "LOC123066330" "LOC123066355" "LOC123066356" "LOC123075982"
	[16] "LOC123076708" "LOC123083461" "LOC123088596" "LOC123099337" "LOC123107855"
	[21] "LOC123108299" "LOC123119398" "LOC123124645" "LOC123126315" "LOC123128863"
	[26] "LOC123130544" "LOC123130571" "LOC123134090" "LOC123134965" "LOC123135828"
	[31] "LOC123138427" "LOC123145028" "LOC123146008" "LOC123161062" "LOC123162234"
	[36] "LOC123163836" "LOC123165695" "LOC123169965" "LOC123170419" "LOC123179792"
	[41] "LOC542926" "LOC542996" "LOC543214" "LOC543281" "LOC543282"
	[46] "LOC543294" "LOC543413" "LOC606388"
