## Supplementary Table 3 for "Cell cycle controls pathogenic processes and mycotoxin production in *Fusarium graminearum*"

### Sheet: Tabelle1
Name	Sequence 5´-3´	Size [bp]	Template	Fragment #	Primer #
FGSG_00355_5´_fw	gataagcttgatatcgaattcctgcagcccGAACCCGACCTACTTGTCGCAAGA	669	PH-1 genomic DNA	F1	P1
FGSG_00355_mut_ex2_rv	GCAGTGCGATTCAGGAGTCCAGG				P2
FGSG_00355_mut_ex2_fw	GTTCGGTACCTGGACTCCTGAATCG	2232	PH-1 genomic DNA	F2	P3
FGSG_00355_Ex5_rv	TCTTATCTACATACGTTACCAGCCCTTCTTGCGAGCG				P4
Tgluc_FGSG_00355_fw	AAGAAGGGCTGGTAACGTATGTAGATAAGATGTATGATTAGGGGTTGAGGG	531	pNDG-OGG	F3	P5
Tgluc_rv	TtcacaattccacacGATCTTGTTGGGGGGAAGGGGTTG				P6
nptII_rv	CCCCCCAACAAGATCgtgtggaattgtgaATCATCATGCAACATGC	1252	pNDG-OGG	F4	P7
nptII_FGSG_00355_fw	GTCGTTATAGATCATGCAaCAACAAAACACAGTTCCGACCAC				P8
FGSG_00355_3´_fw	GTGTTTTGTTGtTGCATGATCTATAACGACAATACGACTCTCGACCA	752	PH-1 genomic DNA	F5	P9
FGSG_00355_3´_rv	ggcggccgctctagaactagtggatcccccCTCCTAGCCTCTGCAGCTCATGC				P10
Complementation primer
Name	Sequence 5´-3´	Size [bp]	Template	2nd primer	Primer #
FGSG_00355_Ex1-pRS426_fw	gataagcttgatatcgaattcctgcagcccATGTCTTCCTACGACGGTTCGCG	2037	PH-1 genomic DNA	P4	P11
Tgluc-hph_rv	AGGTAATCCTTCTTTGATCTTGTTGGGGGGAAGGGGTTG	516	PH-1 genomic DNA	P5	P12
hph-Tgluc_fw	CTTCCCCCCAACAAGATCAAAGAAGGATTACCTCTAAACAAGTGTACCTGTG	2153	pNDG-OGG		P13
hph-00355-3´_rv	GTCGTTATAGATCATGTCGACAGAAGATGATATTGAAGGAGCATTTTTG				P14
Screening primer
Name	Sequence 5´-3´	Size [bp]	target
1315-FGSG_00355_3´_screen_rv	GAGATGCCGAGGTTCATGTCTGGG	839	3´ region mutant
284-pKS-Gen-gpd-P	ggtgatgagcaggtggtgagagg
1315-FGSG_00355_3´_screen_rv	GAGATGCCGAGGTTCATGTCTGGG	828	3´region wild type
1314-FGSG_00355_3´-screen_fw	GTGTTGGCATTGTTGAATAAACGCTTCG
1316-FGSG_00355_5´screen_fw	CGCCCAAATCGCCATTCTCAACTC	3044	5´region mutant
273-Tgluc-seqR2	CCGCCCTCTTTTGTCTTCCGC
1316-FGSG_00355_5´screen_fw	CGCCCAAATCGCCATTCTCAACTC	705	5´region wild type
FGSG_00355_mut_ex2_rv	GCAGTGCGATTCAGGAGTCCAGG
